# Drought resistance and improved yield result from modified malate metabolism in guard and vascular companion cells

**DOI:** 10.1101/2024.06.24.600218

**Authors:** Pablo Oitaven, María F. Guindón, Gabriela L. Müller, Ezequiel Margarit, Carolina Saper, María Sol Srebot, Ying Fu, Karuna Verma, Vera Wewer, Sabine Metzger, María V. Lara, Gonzalo Martin Estavillo, Veronica G. Maurino, María F. Drincovich

## Abstract

Drought is a major threat to food security. Water loss through stomata is an inevitable consequence of CO_2_ uptake, and water deficit inhibits plant growth, making it challenging to develop drought-resistant strategies without compromising yield. Here, we generated tobacco plants expressing a maize NADP-dependent malate decarboxylating enzyme in stomata and vascular cells (ME plants), which show higher seed yield and faster maturation compared to wild-type (WT) plants under normal irrigation and after drought. While WT plants die after 45 days of drought, ME plants survive without any adverse effects on seed production. In addition, ME plants exhibit improved photosynthetic efficiency despite reduced stomatal conductance and changes in stem morphology, which are likely related to their ability to withstand drought. We propose that enhanced C_4_-like biochemistry in cells surrounding the vascular system and increased sugar export likely compensated for the reduced stomatal conductance in ME plants. The study demonstrates that cell-targeted metabolic modifications can avoid pleiotropic effects and facilitate the stacking of beneficial traits to improve crop design.

**Significance Statement:** Drought is one of the biggest threats to global food security, and its impact on crop yield is expected to worsen due to climate change. Traditionally, drought resistance has often come at the expense of yield, creating a negative trade-off. However, we present here a promising solution to this challenge. We have developed a novel approach that successfully uncouples the negative balance between drought resistance and yield. By introducing a maize enzyme into specific tobacco cells, we have created drought-resistant plants with faster growth and higher seed yield. Most importantly, after prolonged drought, while the wild type dies, the modified plants maintain their high yield. This technology paves the way for greater food security and resilience to climate change.
