## Supplementary material for "Drought resistance and improved yield result from modified malate metabolism in guard and vascular companion cells": Dataset S1

### Sheet: Hoja1
ID	Leaf	Line	Plant Number	Delta Temp	LEF	NPQt	ΦPS2	ΦNO	ΦNPQ	SPAD	Device ID
2217411	9	ME1	10	-1.2	38.15	1608	0.558	0.17	0.273	47881	52:00:08:b3
2217408	8	ME1	10	-0.63	32	2083	0.5	0.162	0.337	43846	52:00:08:b3
2217406	7	ME1	10	-1.15	26.32	3443	0.42	0.131	0.449	34415	52:00:08:b3
2217404	6	ME1	10	-1.54	13.19	6586	0.222	0.103	0.676	23685	52:00:08:b3
2217432	10	ME1	11	-0.21	52.06	1797	0.511	0.175	0.314	53014	52:00:08:b3
2217429	9	ME1	11	0.67	39.21	3707	0.395	0.129	0.477	50379	52:00:08:b3
2217428	8	ME1	11	-0.49	36.39	3317	0.387	0.142	0.471	38238	52:00:08:b3
2217425	7	ME1	11	-0.93	20.56	4457	0.241	0.139	0.62	33148	52:00:08:b3
2217423	6	ME1	11	0.27	6.03	23688	0.07	0.038	0.892	7594	52:00:08:b3
2217454	10	ME1	12	-1.53	37.54	2215	0.508	0.153	0.339	64314	52:00:08:b3
2217451	9	ME1	12	-0.03	32.11	2486	0.437	0.161	0.401	57406	52:00:08:b3
2217447	8	ME1	12	-1.26	29.28	3196	0.404	0.142	0.454	46774	52:00:08:b3
2217444	7	ME1	12	-1.26	20.44	4722	0.284	0.125	0.591	28806	52:00:08:b3
2217442	6	ME1	12	-1.33	5.84	20503	0.079	0.043	0.878	7502	52:00:08:b3
2217556	10	ME3	10	-2.36	49.56	2379	0.456	0.161	0.383	56.95	52:00:08:b3
2217554	9	ME3	10	-0.36	51.5	2145	0.491	0.162	0.347	55568	52:00:08:b3
2217553	8	ME3	10	-0.84	45.84	2439	0.394	0.176	0.43	52932	52:00:08:b3
2217528	7	ME3	10	-0.44	38.58	2972	0.337	0.167	0.496	42864	52:00:08:b3
2217517	6	ME3	10	-1.2	15	5.66	0.134	0.13	0.736	23278	52:00:08:b3
2217576	10	ME3	11	-4.35	42.25	2838	0.449	0.143	0.407	60.25	52:00:08:b3
2217574	9	ME3	11	-3.2	37.65	3353	0.44	0.129	0.431	52319	52:00:08:b3
2217572	8	ME3	11	-2.4	32.62	4036	0.382	0.123	0.495	43827	52:00:08:b3
2217569	7	ME3	11	-3.44	20.34	5846	0.245	0.11	0.645	27112	52:00:08:b3
2217566	6	ME3	11	-2.22	7.23	9351	0.093	0.088	0.82	6373	52:00:08:b3
2217590	10	ME3	12	-3.48	46.89	1871	0.514	0.169	0.317	47993	52:00:08:b3
2217589	9	ME3	12	-0.68	42.64	2209	0.442	0.174	0.384	39589	52:00:08:b3
2217588	8	ME3	12	-1.99	27.58	5481	0.298	0.108	0.594	25986	52:00:08:b3
2217587	7	ME3	12	-1.9	21.59	5.8	0.258	0.109	0.633	29279	52:00:08:b3
2217586	6	ME3	12	-2.42	10.9	14647	0.133	0.055	0.812	9215	52:00:08:b3
2217601	10	ME4	10	-3.05	50.45	2014	0.506	0.164	0.33	58251	52:00:08:b3
2217599	9	ME4	10	-2.7	42.91	2942	0.451	0.139	0.41	57379	52:00:08:b3
2217598	8	ME4	10	-1.38	39.81	3046	0.43	0.141	0.429	45506	52:00:08:b3
2217597	7	ME4	10	-1.11	20.35	4475	0.23	0.141	0.629	32172	52:00:08:b3
2217595	6	ME4	10	-1.73	1.52	13954	0.018	0.066	0.916	9763	52:00:08:b3
2217609	10	ME4	11	-2.93	36.88	2422	0.412	0.172	0.416	41534	52:00:08:b3
2217608	9	ME4	11	-2.99	27.67	5146	0.305	0.113	0.582	35048	52:00:08:b3
2217606	8	ME4	11	-2.59	11.04	12904	0.123	0.063	0.814	6788	52:00:08:b3
2217604	7	ME4	11	-0.32	3.73	9226	0.041	0.094	0.866	8188	52:00:08:b3
2217618	10	ME4	12	-1.65	45.2	2876	0.456	0.14	0.403	60349	52:00:08:b3
2217617	9	ME4	12	-1.36	34.72	3649	0.369	0.136	0.495	57354	52:00:08:b3
2217616	8	ME4	12	-1.54	28.03	3062	0.317	0.168	0.515	45504	52:00:08:b3
2217615	7	ME4	12	-1.88	20.19	4765	0.23	0.134	0.636	31901	52:00:08:b3
2217614	6	ME4	12	-2.48	4.07	13846	0.047	0.064	0.889	5.74	52:00:08:b3
2217377	10	WT	7	2.97	23.72	3367	0.324	0.155	0.521	70842	52:00:08:b3
2217376	9	WT	7	3.56	18.39	5.93	0.249	0.108	0.642	57025	52:00:08:b3
2217374	8	WT	7	3.16	14.81	7024	0.208	0.099	0.694	43.55	52:00:08:b3
2217371	7	WT	7	3.77	8.25	6216	0.115	0.123	0.762	16.92	52:00:08:b3
2217368	6	WT	7	4.16	3.27	13998	0.047	0.064	0.89	8.01	52:00:08:b3
2217385	10	WT	10	3.34	23.49	6863	0.226	0.098	0.675	42107	52:00:08:b3
2217384	9	WT	10	2.8	20.13	4892	0.213	0.134	0.654	33652	52:00:08:b3
2217382	8	WT	10	2.56	6.91	21688	0.074	0.041	0.885	8188	52:00:08:b3
2217380	7	WT	10	2.72	4.3	17.74	0.055	0.05	0.895	8188	52:00:08:b3
2217379	6	WT	10	2.74	10.95	13938	0.119	0.059	0.822	8188	52:00:08:b3
2217393	10	WT	11	0.73	17.53	8797	0.18	0.084	0.737	52106	52:00:08:b3
2217392	9	WT	11	0.64	17.76	10538	0.202	0.069	0.729	29474	52:00:08:b3
2217391	8	WT	11	1.48	1.74	22714	0.026	0.041	0.933	7054	52:00:08:b3
2217390	7	WT	11	1.36	1.56	19113	0.019	0.049	0.933	7885	52:00:08:b3
2217388	6	WT	11	1.96	7.31	24.57	0.093	0.035	0.872	8188	52:00:08:b3
